# Structural basis for m²,²G27 formation and tRNA remodeling by human TRMT1L

**DOI:** 10.64898/2026.11.24.768959

**Authors:** Tao Li, Arya Vindu, Katherine Barondeau, Sseu-Pei Hwang, Hui-Chi Tang, Ti-Chun Chao, Catherine Denicourt, Kuang-Lei Tsai

## Abstract

tRNAs acquire complex chemical signatures through ordered maturation pathways in which some enzymes contribute both catalytic and non-catalytic activities. Human TRMT1L installs m²,²G27 in tyrosine tRNA and has been reported to support D-loop acp³U20 formation, but the structural basis connecting these functions is unknown. Here, cryo-electron microscopy and mutagenesis show that TRMT1L is a homodimer that extensively reshapes its tRNA substrate. One protomer clamps the acceptor and T arms and supplies the catalytic pocket, while the other engages the anticodon loop. Charge reversal at these anticodon contacts abolishes methylation without disrupting the dimer, showing that engagement by one protomer is required for catalysis by the other. Cofactor binding is accompanied by reorganization of the D- and anticodon arms that draws G27 into the catalytic pocket. In a second cofactor-bound state an active-site loop (L1) that is disordered without cofactor becomes ordered near the position of the extruded base, suggesting a steric gating mechanism that controls access to the catalytic site. Thus, TRMT1L remodels its substrate rather than closing around it, a property that may explain its requirement for modifications that it does not itself catalyze.
