## Supplementary material for "Structural basis for m²,²G27 formation and tRNA remodeling by human TRMT1L": Table S1

### Sheet: Sheet1
Table S2. Sequence of primers and gblocks used in this paper
Primers for cloning TRMT1L into pCMV-Myc	Usage	Forward Primer Sequence (5'-3')	Reverse Primer Sequence (5'-3')	Additional information
EcoRI-TRMT1L CDS (EcoRI Forward primer/XhoI reverse primer)	TRMT1L CDS cloning to pCMV-Myc	GTCACTGAATTCGGATGGAGAATATGGCGGAG	CAAGTCTCGAGTTACCATCTTCTGCAGCC
Primers for generating mutations in TRMT1L
D373V	Mutagenesis	ATACATCTAGTCCCTTTTGGAAC	GAAATCAAAAGATCTCAAATGC
R415A	Mutagenesis	TGCCCGGGCCCACTACGGATGTAACATTGTCC	TAGTGGGCCCGGGCAACATGCTGTGC
H363A	Mutagenesis	ACTGATGGCCTTGAGATCTTTTGATTTCATACATC	CTCAAGGCCATCAGTACATTGGCATCC
C515A	Mutagenesis	TTGTAACGCCCATGGAAGCATGCCTGGAAAGAC	CCATGGGCGTTACAAGGCAGCTGTCTATATGGG
D307A	Mutagenesis	AATCAATGCCTTGAATGAAAATTCTGTGACACTGA	TTCAAGGCATTGATTGTAACTTTGACTGCATTT
F283A	Mutagenesis	AGATGCTGCCGGAGCCACTGGGATAATGGG	GCTCCGGCAGCATCTAGACATTCCAAAG
D373N	Mutagenesis	ACATCTAAACCCTTTTGGAACATCAGTGAATTATC	AAAGGGTTTAGATGTATGAAATCAAAAGATCTC
F375Y	Mutagenesis	AGACCCTTACGGAACATCAGTGAATTATCTAGATT	GTTCCGTAAGGGTCTAGATGTATGAAATCAAAA
T400A	Mutagenesis	GACTTCTGCCGATATCAGTTCTTTATATGCCAAGG	ATATCGGCAGAAGTCACTGACACTATGCC
H460A	Mutagenesis	TCTGGAAGCCTTTGTGTTGGTAGTTGTGAGAG	ACAAAGGCTTCCAGAGCCACTGCAAAC
G376I	Mutagenesis	CCCTTTTATCACATCAGTGAATTATCTAGATTCTG	GATGTGATAAAAGGGTCTAGATGTATGAAAT
Y251A	Mutagenesis	AGATTCCGCCTTTAACCCCAAAATGAAACTAAATC	TTAAAGGCGGAATCTGTTTTCTGAGGTATAG
Y251F	Mutagenesis	AGATTCCTTCTTTAACCCCAAAATGAAACTAAATC	TTAAAGAAGGAATCTGTTTTCTGAGGTATAG
F375A	Mutagenesis	AGACCCTGCCGGAACATCAGTGAATTATCTAGATT	GTTCCGGCAGGGTCTAGATGTATGAAATCAAAA
Y251F+F375Y	Mutagenesis	AGACCCTTACGGAACATCAGTGAATTATCTAGATT	GTTCCGTAAGGGTCTAGATGTATGAAATCAAAA	F375Y is mutated on TRMT1L-Y251F template
H639E	Mutagenesis	CAACATTGAGAGACACAGCATTAAAGGAATGAA	TGTCTCTCAATGTTGTAATAAAAGGGAGGATGT
K644E	Mutagenesis	CAGCATTGAGGGAATGAATATGCCAAAGTTAAAAA	ATTCCCTCAATGCTGTGTCTGTGAATGTTGT
K650E	Mutagenesis	TATGCCAGAGTTAAAAAAGTTTTTGTGCTATTT	TTTAACTCTGGCATATTCATTCCTTTAATGCTG
K644E+K650E	Mutagenesis	TATGCCAGAGTTAAAAAAGTTTTTGTGCTATTT	TTTAACTCTGGCATATTCATTCCCTCA	Used TRMT1L K644E as template
R390E+R470E	Mutagenesis	AGTTTTGGAGGGACCTACTTCAGCAGATGA	GGTCCCTCCAAAACTCTCACAACTACCAACACA	R470E is mutated on TRMT1L R390 template
Chimeric L1	Mutagenesis	CCAAAATCGCCTTTCCCAGTGCCAACGAGGTCTTT TATTTTAACCCCAAAATGAAACTAA	GAAAGGCGATTTTGGCAGCCCCCTCGGTGACTG TTTCCTTAGGTGGTTTAGCAGT	PCR amlify using these primers with FLAG-TRMT1L as template
N447A	Mutagenesis	CCGATGCGCCAAAGGCATAGAAGTACTGTTTGC	CCTTTGGCGCATCGGGCTGCAGCTCT
C513A	Mutagenesis	GCTGCCTGCCAACTGTCATGGAAGCATGCC	CAGTTGGCAGGCAGCTGTCTATATGGG
C488A	Mutagenesis	GATCCATGCCCAGTGGTGTGAAGAGAGAATTTTTC	CACTGGGCATGGATCAGGTATTGAATCTTCTTG
C491A	Mutagenesis	TCAGTGGGCCGAAGAGAGAATTTTTCAGAAGGATG	TCTTCGGCCCACTGACAATGGATCAGGTATTG
R390E	Mutagenesis	AAATATAGAGAACCTTGGCATAGTGTCAGTGACT	AGGTTCTCTATATTTCTGAATGCAGAATCTAGA
D476K	Mutagenesis	TTCAGCAAAGGAAACAGCCAAGAAGATTCAATACC	GTTTCCTTTGCTGAAGTAGGTCCCCTC
H416A	Mutagenesis	CCGGCGTGCCTACGGATGTAACATTGTCCGAACTG	CCGTAGGCACGCCGGGCAACATGCTG
R415A+H363A	Mutagenesis	ACTGATGGCCTTGAGATCTTTTGATTTCATACATC	CTCAAGGCCATCAGTACATTGGCATCC	Used TRMT1L R415A as template
Double-stranded DNA gBlocks for in vitro transcription
Mature tRNA-Tyr-GTA-5-1-gBlock	In vitro transcription of tRNA-Tyr	CAGAAGGAATTCGCTGCAGTAATACGACTCACTATAGCTTCGATAGCTCAGCTGGTAGAGCGGAG GACTGTAGATCCTTAGGTCGCTGGTTCGATTCCGGCTCGAAGCACCAGGATCCCGATGCA
Mature tRNA-Tyr-GTA-U35A-5-1-gBlock	In vitro transcription of tRNA-Tyr	CAGAAGGAATTCGCTGCAGTAATACGACTCACTATAGCTTCGATAGCTCAGCTGGTAGAGCGGAG GACTGAAGATCCTTAGGTCGCTGGTTCGATTCCGGCTCGAAGCACCAGGATCCCGATGCA
Mature tRNA-Tyr-GTA-U35G-5-1-gBlock	In vitro transcription of tRNA-Tyr	CAGAAGGAATTCGCTGCAGTAATACGACTCACTATAGCTTCGATAGCTCAGCTGGTAGAGCGGAG GACTGGAGATCCTTAGGTCGCTGGTTCGATTCCGGCTCGAAGCACCAGGATCCCGATGCA
Primers for preparing PCR template for in vitro transcription		Sequence (5'-3')
T7 promoter-F	Forward primer for tRNA PCR template	CGCTGCAGTAATACGACTCACTATAG
Mature-Tyr-5-1-R	Reverse primer for tRNA-Tyr PCR template	TGGTGCTTCGAGCCGGAATC
